# Warm periods in repeated cold stresses protect *Drosophila* against ionoregulatory collapse, chilling injury, and reproductive deficits

**DOI:** 10.1101/2020.02.04.934265

**Authors:** Mahmoud I. El-Saadi, Marshall W. Ritchie, Hannah E. Davis, Heath A. MacMillan

## Abstract

In many insects, repeated cold stress, characterized by warm periods that interrupt cold periods, have been found to yield survival benefits over continuous cold stress, but at the cost of reproduction. During cold stress, chill susceptible insects like *Drosophila melanogaster* suffer from a loss of ion and water balance, and the current model of recovery from chilling posits that re-establishment of ion homeostasis begins upon return to a warm environment, but that it takes minutes to hours for an insect to fully restore homeostasis. Following this ionoregulatory model of chill coma recovery, we predicted that the longer the duration of the warm periods between cold stresses, the better a fly will recover from a subsequent chill coma event and the more likely they will be to survive, but at the cost of fewer offspring. Here, female *D. melanogaster* were treated to a long continuous cold stress (25 h at 0°C), or experienced the same total time in the cold with repeated short (15 min), or long (120 min) breaks at 23°C. We found that warm periods in general improved survival outcomes, and individuals that recovered for more time in between cold periods had significantly lower rates of injury, faster recovery from chill coma, and produced greater, rather than fewer, offspring. These improvements in chill tolerance were associated with mitigation of ionoregulatory collapse, as flies that experienced either short or long warm periods better maintained low hemolymph [K^+^]. Thus, warm periods that interrupt cold exposures improve cold tolerance and fertility in *D. melanogaster* females relative to a single sustained cold stress, potentially because this time allows for recovery of ion and water homeostasis.
