## Supplementary material for "Warm periods in repeated cold stresses protect *Drosophila* against ionoregulatory collapse, chilling injury, and reproductive deficits": Data archive

### Sheet: Survival
Treatment	Vial	Day	Survival		Data from El Saadi et al. Warm periods in repeated cold exposures protect Drosophila against ionoregulatory collapse, chilling injury, and reproductive deficits
CTL	1	1	4
CTL	1	1	4		Notes:
CTL	1	1	4		Treatment: The cold exposure treatment group. CTL = Control, RC15 = Repeated cold with 15 min breaks, RC120 = Repeated cold with 120 min breaks, LC = Long cold (no breaks)
CTL	1	1	4		Vial: An identification number for the physical vial the fly was housed in.
CTL	1	1	4		Day: The day on which survival assessed following cold stress. Day 1 = 24h after stress was applied.
CTL	1	1	4		Survival: The survival score given to the fly (see manuscript text for details on scoring method.
CTL	1	1	4
CTL	1	1	4
CTL	1	1	4
CTL	1	1	4
CTL	2	1	4
CTL	2	1	4
CTL	2	1	4
CTL	2	1	4
CTL	2	1	4
CTL	2	1	4
CTL	2	1	4
CTL	2	1	4
CTL	2	1	4
CTL	2	1	4
CTL	3	1	4
CTL	3	1	4
CTL	3	1	4
CTL	3	1	4
CTL	3	1	4
CTL	3	1	4
CTL	3	1	4
CTL	3	1	4
CTL	3	1	4
CTL	3	1	4
CTL	4	1	4
CTL	4	1	4
CTL	4	1	4
CTL	4	1	4
CTL	4	1	4
CTL	4	1	4
CTL	4	1	4
CTL	4	1	4
CTL	4	1	4
CTL	4	1	4
CTL	5	1	4
CTL	5	1	4
CTL	5	1	4
CTL	5	1	4
CTL	5	1	4
CTL	5	1	4
CTL	5	1	4
CTL	5	1	4
CTL	5	1	4
CTL	5	1	4
CTL	6	1	4
CTL	6	1	4
CTL	6	1	4
CTL	6	1	4
CTL	6	1	4
CTL	6	1	4
CTL	6	1	4
CTL	6	1	4
CTL	6	1	4
CTL	6	1	4
CTL	7	1	4
CTL	7	1	4
CTL	7	1	4
CTL	7	1	4
CTL	7	1	4
CTL	7	1	4
CTL	7	1	4
CTL	7	1	4
CTL	7	1	4
CTL	7	1	4
CTL	8	1	4
CTL	8	1	4
CTL	8	1	4
CTL	8	1	4
CTL	8	1	4
CTL	8	1	4
CTL	8	1	4
CTL	8	1	4
CTL	8	1	4
CTL	8	1	4
CTL	9	1	1
CTL	9	1	4
CTL	9	1	4
CTL	9	1	4
CTL	9	1	4
CTL	9	1	4
CTL	9	1	4
CTL	9	1	4
CTL	9	1	4
CTL	9	1	4
CTL	10	1	4
CTL	10	1	4
CTL	10	1	4
CTL	10	1	4
CTL	10	1	4
CTL	10	1	4
CTL	10	1	4
CTL	10	1	4
CTL	10	1	4
CTL	10	1	4
LC	1	1	1
LC	1	1	2
LC	1	1	2
LC	1	1	2
LC	1	1	2
LC	1	1	2
LC	1	1	3
LC	1	1	3
LC	1	1	3
LC	1	1	4
LC	2	1	2
LC	2	1	2
LC	2	1	1
LC	2	1	3
LC	2	1	3
LC	2	1	3
LC	2	1	4
LC	2	1	4
LC	2	1	4
LC	3	1	3
LC	3	1	3
LC	3	1	3
LC	3	1	3
LC	3	1	4
LC	3	1	4
LC	3	1	4
LC	3	1	4
LC	3	1	4
LC	3	1	4
LC	4	1	2
LC	4	1	2
LC	4	1	2
LC	4	1	2
LC	4	1	2
LC	4	1	2
LC	4	1	3
LC	4	1	3
LC	4	1	4
LC	4	1	4
LC	5	1	2
LC	5	1	2
LC	5	1	2
LC	5	1	2
LC	5	1	2
LC	5	1	2
LC	5	1	2
LC	5	1	2
LC	5	1	4
LC	5	1	4
LC	6	1	1
LC	6	1	2
LC	6	1	2
LC	6	1	2
LC	6	1	2
LC	6	1	2
LC	6	1	2
LC	6	1	3
LC	6	1	4
LC	6	1	4
LC	7	1	2
LC	7	1	2
LC	7	1	2
LC	7	1	2
LC	7	1	2
LC	7	1	2
LC	7	1	4
LC	7	1	4
LC	7	1	4
LC	7	1	4
LC	8	1	1
LC	8	1	2
LC	8	1	3
LC	8	1	3
LC	8	1	3
LC	8	1	3
LC	8	1	3
LC	8	1	3
LC	8	1	3
LC	8	1	4
LC	9	1	2
LC	9	1	2
LC	9	1	2
LC	9	1	2
LC	9	1	3
LC	9	1	3
LC	9	1	3
LC	9	1	4
LC	9	1	4
LC	10	1	1
LC	10	1	1
LC	10	1	2
LC	10	1	2
LC	10	1	2
LC	10	1	2
LC	10	1	3
LC	10	1	4
RC120	1	1	2
RC120	1	1	3
RC120	1	1	4
RC120	1	1	4
RC120	1	1	4
RC120	1	1	4
RC120	1	1	4
RC120	2	1	2
RC120	2	1	3
RC120	2	1	4
RC120	2	1	4
RC120	2	1	4
RC120	2	1	4
RC120	2	1	4
RC120	2	1	4
RC120	2	1	4
RC120	2	1	4
RC120	3	1	1
RC120	3	1	4
RC120	3	1	4
RC120	3	1	4
RC120	3	1	4
RC120	3	1	4
RC120	3	1	4
RC120	3	1	4
RC120	4	1	3
RC120	4	1	4
RC120	4	1	4
RC120	4	1	4
RC120	4	1	4
RC120	4	1	4
RC120	4	1	4
RC120	4	1	4
RC120	4	1	4
RC120	5	1	3
RC120	5	1	3
RC120	5	1	4
RC120	5	1	4
RC120	5	1	4
RC120	5	1	4
RC120	5	1	4
RC120	5	1	4
RC120	5	1	4
RC120	5	1	4
RC120	6	1	4
RC120	6	1	4
RC120	6	1	4
RC120	6	1	4
RC120	6	1	4
RC120	6	1	4
RC120	6	1	4
RC120	7	1	4
RC120	7	1	4
RC120	7	1	4
RC120	7	1	4
RC120	7	1	4
RC120	7	1	4
RC120	7	1	4
RC120	7	1	4
RC120	7	1	4
RC120	7	1	4
RC120	8	1	4
RC120	8	1	4
RC120	8	1	4
RC120	8	1	4
RC120	8	1	4
RC120	8	1	4
RC120	8	1	4
RC120	8	1	4
RC120	8	1	4
RC120	8	1	4
RC120	9	1	4
RC120	9	1	4
RC120	9	1	4
RC120	9	1	4
RC120	9	1	4
RC120	9	1	4
RC120	9	1	4
RC120	9	1	4
RC120	9	1	4
RC120	10	1	3
RC120	10	1	3
RC120	10	1	4
RC120	10	1	4
RC120	10	1	4
RC120	10	1	4
RC120	10	1	4
RC120	10	1	4
RC15	1	1	2
RC15	1	1	2
RC15	1	1	3
RC15	1	1	3
RC15	1	1	3
RC15	1	1	4
RC15	1	1	4
RC15	1	1	4
RC15	1	1	4
RC15	1	1	4
RC15	2	1	2
RC15	2	1	3
RC15	2	1	3
RC15	2	1	3
RC15	2	1	3
RC15	2	1	4
RC15	2	1	4
RC15	2	1	4
RC15	2	1	4
RC15	2	1	4
RC15	3	1	3
RC15	3	1	4
RC15	3	1	4
RC15	3	1	4
RC15	3	1	4
RC15	3	1	4
RC15	3	1	4
RC15	3	1	4
RC15	3	1	4
RC15	3	1	4
RC15	4	1	1
RC15	4	1	1
RC15	4	1	4
RC15	4	1	4
RC15	4	1	4
RC15	4	1	4
RC15	4	1	4
RC15	5	1	3
RC15	5	1	3
RC15	5	1	4
RC15	5	1	4
RC15	5	1	4
RC15	5	1	4
RC15	5	1	4
RC15	5	1	4
RC15	5	1	4
RC15	5	1	4
RC15	6	1	1
RC15	6	1	1
RC15	6	1	4
RC15	6	1	4
RC15	6	1	4
RC15	6	1	4
RC15	6	1	4
RC15	6	1	4
RC15	6	1	4
RC15	7	1	4
RC15	7	1	4
RC15	7	1	4
RC15	7	1	4
RC15	7	1	4
RC15	7	1	4
RC15	7	1	4
RC15	8	1	1
RC15	8	1	3
RC15	8	1	4
RC15	8	1	4
RC15	8	1	4
RC15	8	1	4
RC15	8	1	4
RC15	8	1	4
RC15	8	1	4
RC15	8	1	4
RC15	9	1	3
RC15	9	1	3
RC15	9	1	4
RC15	9	1	4
RC15	9	1	4
RC15	9	1	4
RC15	9	1	4
RC15	9	1	4
RC15	10	1	3
RC15	10	1	3
RC15	10	1	4
RC15	10	1	4
RC15	10	1	4
RC15	10	1	4
RC15	10	1	4
RC15	10	1	4
RC15	10	1	4
RC15	10	1	4
CTL	1	2	4
CTL	1	2	4
CTL	1	2	4
CTL	1	2	4
CTL	1	2	4
CTL	1	2	4
CTL	1	2	4
CTL	1	2	4
CTL	1	2	4
CTL	1	2	4
CTL	2	2	4
CTL	2	2	4
CTL	2	2	4
CTL	2	2	4
CTL	2	2	4
CTL	2	2	4
CTL	2	2	4
CTL	2	2	4
CTL	2	2	4
CTL	2	2	4
CTL	3	2	4
CTL	3	2	4
CTL	3	2	4
CTL	3	2	4
CTL	3	2	4
CTL	3	2	4
CTL	3	2	4
CTL	3	2	4
CTL	3	2	4
CTL	3	2	4
CTL	4	2	4
CTL	4	2	4
CTL	4	2	4
CTL	4	2	4
CTL	4	2	4
CTL	4	2	4
CTL	4	2	4
CTL	4	2	4
CTL	4	2	4
CTL	4	2	4
CTL	5	2	4
CTL	5	2	4
CTL	5	2	4
CTL	5	2	4
CTL	5	2	4
CTL	5	2	4
CTL	5	2	4
CTL	5	2	4
CTL	5	2	4
CTL	5	2	4
CTL	6	2	4
CTL	6	2	4
CTL	6	2	4
CTL	6	2	4
CTL	6	2	4
CTL	6	2	4
CTL	6	2	4
CTL	6	2	4
CTL	6	2	4
CTL	6	2	4
CTL	7	2	4
CTL	7	2	4
CTL	7	2	4
CTL	7	2	4
CTL	7	2	4
CTL	7	2	4
CTL	7	2	4
CTL	7	2	4
CTL	7	2	4
CTL	7	2	4
CTL	8	2	4
CTL	8	2	4
CTL	8	2	4
CTL	8	2	4
CTL	8	2	4
CTL	8	2	4
CTL	8	2	4
CTL	8	2	4
CTL	8	2	4
CTL	8	2	4
CTL	9	2	1
CTL	9	2	4
CTL	9	2	4
CTL	9	2	4
CTL	9	2	4
CTL	9	2	4
CTL	9	2	4
CTL	9	2	4
CTL	9	2	4
CTL	9	2	4
CTL	10	2	4
CTL	10	2	4
CTL	10	2	4
CTL	10	2	4
CTL	10	2	4
CTL	10	2	4
CTL	10	2	4
CTL	10	2	4
CTL	10	2	4
CTL	10	2	4
LC	1	2	1
LC	1	2	1
LC	1	2	2
LC	1	2	2
LC	1	2	2
LC	1	2	2
LC	1	2	3
LC	1	2	3
LC	1	2	3
LC	1	2	4
LC	2	2	1
LC	2	2	1
LC	2	2	2
LC	2	2	2
LC	2	2	3
LC	2	2	3
LC	2	2	4
LC	2	2	4
LC	2	2	4
LC	3	2	1
LC	3	2	3
LC	3	2	3
LC	3	2	3
LC	3	2	4
LC	3	2	4
LC	3	2	4
LC	3	2	4
LC	3	2	4
LC	3	2	4
LC	4	2	2
LC	4	2	2
LC	4	2	2
LC	4	2	2
LC	4	2	2
LC	4	2	2
LC	4	2	3
LC	4	2	3
LC	4	2	4
LC	4	2	4
LC	5	2	2
LC	5	2	2
LC	5	2	2
LC	5	2	2
LC	5	2	2
LC	5	2	2
LC	5	2	3
LC	5	2	4
LC	6	2	1
LC	6	2	2
LC	6	2	2
LC	6	2	2
LC	6	2	2
LC	6	2	3
LC	6	2	3
LC	6	2	3
LC	6	2	3
LC	6	2	4
LC	7	2	2
LC	7	2	2
LC	7	2	2
LC	7	2	3
LC	7	2	3
LC	7	2	3
LC	7	2	3
LC	7	2	4
LC	7	2	4
LC	7	2	4
LC	8	2	1
LC	8	2	1
LC	8	2	2
LC	8	2	2
LC	8	2	2
LC	8	2	3
LC	8	2	3
LC	8	2	3
LC	8	2	4
LC	8	2	4
LC	9	2	1
LC	9	2	1
LC	9	2	1
LC	9	2	2
LC	9	2	2
LC	9	2	3
LC	9	2	3
LC	9	2	3
LC	9	2	4
LC	9	2	4
LC	10	2	1
LC	10	2	1
LC	10	2	1
LC	10	2	1
LC	10	2	1
LC	10	2	1
LC	10	2	1
LC	10	2	2
LC	10	2	4
RC120	1	2	1
RC120	1	2	3
RC120	1	2	4
RC120	1	2	4
RC120	1	2	4
RC120	1	2	4
RC120	1	2	4
RC120	2	2	1
RC120	2	2	4
RC120	2	2	4
RC120	2	2	4
RC120	2	2	4
RC120	2	2	4
RC120	2	2	4
RC120	2	2	4
RC120	2	2	4
RC120	2	2	4
RC120	3	2	1
RC120	3	2	3
RC120	3	2	4
RC120	3	2	4
RC120	3	2	4
RC120	3	2	4
RC120	3	2	4
RC120	3	2	4
RC120	4	2	3
RC120	4	2	3
RC120	4	2	4
RC120	4	2	4
RC120	4	2	4
RC120	4	2	4
RC120	4	2	4
RC120	4	2	4
RC120	4	2	4
RC120	5	2	3
RC120	5	2	3
RC120	5	2	4
RC120	5	2	4
RC120	5	2	4
RC120	5	2	4
RC120	5	2	4
RC120	5	2	4
RC120	5	2	4
RC120	5	2	4
RC120	6	2	4
RC120	6	2	4
RC120	6	2	4
RC120	6	2	4
RC120	6	2	4
RC120	6	2	4
RC120	6	2	4
RC120	7	2	4
RC120	7	2	4
RC120	7	2	4
RC120	7	2	4
RC120	7	2	4
RC120	7	2	4
RC120	7	2	4
RC120	7	2	4
RC120	7	2	4
RC120	7	2	4
RC120	8	2	4
RC120	8	2	4
RC120	8	2	4
RC120	8	2	4
RC120	8	2	4
RC120	8	2	4
RC120	8	2	4
RC120	8	2	4
RC120	8	2	4
RC120	8	2	4
RC120	9	2	4
RC120	9	2	4
RC120	9	2	4
RC120	9	2	4
RC120	9	2	4
RC120	9	2	4
RC120	9	2	4
RC120	9	2	4
RC120	9	2	4
RC120	10	2	3
RC120	10	2	4
RC120	10	2	4
RC120	10	2	4
RC120	10	2	4
RC120	10	2	4
RC120	10	2	4
RC120	10	2	4
RC15	1	2	1
RC15	1	2	3
RC15	1	2	3
RC15	1	2	3
RC15	1	2	4
RC15	1	2	4
RC15	1	2	4
RC15	1	2	4
RC15	1	2	4
RC15	1	2	4
RC15	2	2	2
RC15	2	2	2
RC15	2	2	3
RC15	2	2	3
RC15	2	2	4
RC15	2	2	4
RC15	2	2	4
RC15	2	2	4
RC15	2	2	4
RC15	2	2	4
RC15	3	2	3
RC15	3	2	3
RC15	3	2	4
RC15	3	2	4
RC15	3	2	4
RC15	3	2	4
RC15	3	2	4
RC15	3	2	4
RC15	3	2	4
RC15	3	2	4
RC15	4	2	1
RC15	4	2	1
RC15	4	2	4
RC15	4	2	4
RC15	4	2	4
RC15	4	2	4
RC15	4	2	4
RC15	5	2	1
RC15	5	2	3
RC15	5	2	3
RC15	5	2	4
RC15	5	2	4
RC15	5	2	4
RC15	5	2	4
RC15	5	2	4
RC15	5	2	4
RC15	5	2	4
RC15	6	2	1
RC15	6	2	1
RC15	6	2	3
RC15	6	2	4
RC15	6	2	4
RC15	6	2	4
RC15	6	2	4
RC15	6	2	4
RC15	6	2	4
RC15	7	2	4
RC15	7	2	4
RC15	7	2	4
RC15	7	2	4
RC15	7	2	4
RC15	7	2	4
RC15	7	2	4
RC15	8	2	1
RC15	8	2	4
RC15	8	2	4
RC15	8	2	4
RC15	8	2	4
RC15	8	2	4
RC15	8	2	4
RC15	8	2	4
RC15	8	2	4
RC15	8	2	4
RC15	9	2	2
RC15	9	2	3
RC15	9	2	3
RC15	9	2	4
RC15	9	2	4
RC15	9	2	4
RC15	9	2	4
RC15	9	2	4
RC15	10	2	2
RC15	10	2	3
RC15	10	2	4
RC15	10	2	4
RC15	10	2	4
RC15	10	2	4
RC15	10	2	4
RC15	10	2	4
RC15	10	2	4
RC15	10	2	4
CTL	1	3	4
CTL	1	3	4
CTL	1	3	4
CTL	1	3	4
CTL	1	3	4
CTL	1	3	4
CTL	1	3	4
CTL	1	3	4
CTL	1	3	4
CTL	1	3	4
CTL	2	3	4
CTL	2	3	4
CTL	2	3	4
CTL	2	3	4
CTL	2	3	4
CTL	2	3	4
CTL	2	3	4
CTL	2	3	4
CTL	2	3	4
CTL	2	3	4
CTL	3	3	4
CTL	3	3	4
CTL	3	3	4
CTL	3	3	4
CTL	3	3	4
CTL	3	3	4
CTL	3	3	4
CTL	3	3	4
CTL	3	3	4
CTL	3	3	4
CTL	4	3	4
CTL	4	3	4
CTL	4	3	4
CTL	4	3	4
CTL	4	3	4
CTL	4	3	4
CTL	4	3	4
CTL	4	3	4
CTL	4	3	4
CTL	4	3	4
CTL	5	3	4
CTL	5	3	4
CTL	5	3	4
CTL	5	3	4
CTL	5	3	4
CTL	5	3	4
CTL	5	3	4
CTL	5	3	4
CTL	5	3	4
CTL	5	3	4
CTL	6	3	4
CTL	6	3	4
CTL	6	3	4
CTL	6	3	4
CTL	6	3	4
CTL	6	3	4
CTL	6	3	4
CTL	6	3	4
CTL	6	3	4
CTL	6	3	4
CTL	7	3	4
CTL	7	3	4
CTL	7	3	4
CTL	7	3	4
CTL	7	3	4
CTL	7	3	4
CTL	7	3	4
CTL	7	3	4
CTL	7	3	4
CTL	7	3	4
CTL	8	3	4
CTL	8	3	4
CTL	8	3	4
CTL	8	3	4
CTL	8	3	4
CTL	8	3	4
CTL	8	3	4
CTL	8	3	4
CTL	8	3	4
CTL	8	3	4
CTL	9	3	1
CTL	9	3	4
CTL	9	3	4
CTL	9	3	4
CTL	9	3	4
CTL	9	3	4
CTL	9	3	4
CTL	9	3	4
CTL	9	3	4
CTL	9	3	4
CTL	10	3	4
CTL	10	3	4
CTL	10	3	4
CTL	10	3	4
CTL	10	3	4
CTL	10	3	4
CTL	10	3	4
CTL	10	3	4
CTL	10	3	4
CTL	10	3	4
LC	1	3	1
LC	1	3	1
LC	1	3	2
LC	1	3	2
LC	1	3	2
LC	1	3	2
LC	1	3	2
LC	1	3	3
LC	1	3	3
LC	1	3	3
LC	2	3	1
LC	2	3	1
LC	2	3	1
LC	2	3	2
LC	2	3	2
LC	2	3	2
LC	2	3	3
LC	2	3	3
LC	2	3	4
LC	3	3	1
LC	3	3	2
LC	3	3	2
LC	3	3	3
LC	3	3	3
LC	3	3	4
LC	3	3	4
LC	3	3	4
LC	3	3	4
LC	3	3	4
LC	4	3	1
LC	4	3	2
LC	4	3	3
LC	4	3	3
LC	4	3	3
LC	4	3	3
LC	4	3	4
LC	4	3	4
LC	4	3	4
LC	4	3	4
LC	5	3	1
LC	5	3	2
LC	5	3	2
LC	5	3	3
LC	5	3	3
LC	5	3	3
LC	5	3	3
LC	5	3	3
LC	6	3	1
LC	6	3	1
LC	6	3	2
LC	6	3	2
LC	6	3	3
LC	6	3	3
LC	6	3	3
LC	6	3	3
LC	6	3	4
LC	6	3	4
LC	7	3	1
LC	7	3	2
LC	7	3	3
LC	7	3	3
LC	7	3	3
LC	7	3	4
LC	7	3	4
LC	7	3	4
LC	7	3	4
LC	7	3	4
LC	8	3	1
LC	8	3	1
LC	8	3	1
LC	8	3	2
LC	8	3	2
LC	8	3	2
LC	8	3	2
LC	8	3	2
LC	8	3	3
LC	8	3	4
LC	9	3	1
LC	9	3	1
LC	9	3	1
LC	9	3	2
LC	9	3	2
LC	9	3	3
LC	9	3	3
LC	9	3	3
LC	9	3	4
LC	9	3	4
LC	10	3	1
LC	10	3	1
LC	10	3	1
LC	10	3	1
LC	10	3	1
LC	10	3	1
LC	10	3	1
LC	10	3	3
LC	10	3	4
RC120	1	3	1
RC120	1	3	3
RC120	1	3	4
RC120	1	3	4
RC120	1	3	4
RC120	1	3	4
RC120	1	3	4
RC120	2	3	1
RC120	2	3	3
RC120	2	3	4
RC120	2	3	4
RC120	2	3	4
RC120	2	3	4
RC120	2	3	4
RC120	2	3	4
RC120	2	3	4
RC120	2	3	4
RC120	3	3	1
RC120	3	3	3
RC120	3	3	4
RC120	3	3	4
RC120	3	3	4
RC120	3	3	4
RC120	3	3	4
RC120	3	3	4
RC120	4	3	3
RC120	4	3	4
RC120	4	3	4
RC120	4	3	4
RC120	4	3	4
RC120	4	3	4
RC120	4	3	4
RC120	4	3	4
RC120	4	3	4
RC120	5	3	2
RC120	5	3	3
RC120	5	3	4
RC120	5	3	4
RC120	5	3	4
RC120	5	3	4
RC120	5	3	4
RC120	5	3	4
RC120	5	3	4
RC120	5	3	4
RC120	6	3	4
RC120	6	3	4
RC120	6	3	4
RC120	6	3	4
RC120	6	3	4
RC120	6	3	4
RC120	6	3	4
RC120	7	3	4
RC120	7	3	4
RC120	7	3	4
RC120	7	3	4
RC120	7	3	4
RC120	7	3	4
RC120	7	3	4
RC120	7	3	4
RC120	7	3	4
RC120	7	3	4
RC120	8	3	4
RC120	8	3	4
RC120	8	3	4
RC120	8	3	4
RC120	8	3	4
RC120	8	3	4
RC120	8	3	4
RC120	8	3	4
RC120	8	3	4
RC120	8	3	4
RC120	9	3	4
RC120	9	3	4
RC120	9	3	4
RC120	9	3	4
RC120	9	3	4
RC120	9	3	4
RC120	9	3	4
RC120	9	3	4
RC120	9	3	4
RC120	10	3	3
RC120	10	3	4
RC120	10	3	4
RC120	10	3	4
RC120	10	3	4
RC120	10	3	4
RC120	10	3	4
RC120	10	3	4
RC15	1	3	1
RC15	1	3	2
RC15	1	3	3
RC15	1	3	3
RC15	1	3	3
RC15	1	3	4
RC15	1	3	4
RC15	1	3	4
RC15	1	3	4
RC15	1	3	4
RC15	2	3	1
RC15	2	3	1
RC15	2	3	3
RC15	2	3	3
RC15	2	3	4
RC15	2	3	4
RC15	2	3	4
RC15	2	3	4
RC15	2	3	4
RC15	2	3	4
RC15	3	3	2
RC15	3	3	3
RC15	3	3	4
RC15	3	3	4
RC15	3	3	4
RC15	3	3	4
RC15	3	3	4
RC15	3	3	4
RC15	3	3	4
RC15	3	3	4
RC15	4	3	1
RC15	4	3	1
RC15	4	3	3
RC15	4	3	4
RC15	4	3	4
RC15	4	3	4
RC15	4	3	4
RC15	5	3	1
RC15	5	3	3
RC15	5	3	4
RC15	5	3	4
RC15	5	3	4
RC15	5	3	4
RC15	5	3	4
RC15	5	3	4
RC15	5	3	4
RC15	5	3	4
RC15	6	3	1
RC15	6	3	1
RC15	6	3	3
RC15	6	3	3
RC15	6	3	4
RC15	6	3	4
RC15	6	3	4
RC15	6	3	4
RC15	6	3	4
RC15	7	3	4
RC15	7	3	4
RC15	7	3	4
RC15	7	3	4
RC15	7	3	4
RC15	7	3	4
RC15	7	3	4
RC15	8	3	1
RC15	8	3	4
RC15	8	3	4
RC15	8	3	4
RC15	8	3	4
RC15	8	3	4
RC15	8	3	4
RC15	8	3	4
RC15	8	3	4
RC15	8	3	4
RC15	9	3	3
RC15	9	3	3
RC15	9	3	4
RC15	9	3	4
RC15	9	3	4
RC15	9	3	4
RC15	9	3	4
RC15	9	3	4
RC15	10	3	1
RC15	10	3	3
RC15	10	3	3
RC15	10	3	3
RC15	10	3	4
RC15	10	3	4
RC15	10	3	4
RC15	10	3	4
RC15	10	3	4
RC15	10	3	4
CTL	1	4	4
CTL	1	4	4
CTL	1	4	4
CTL	1	4	4
CTL	1	4	4
CTL	1	4	4
CTL	1	4	4
CTL	1	4	4
CTL	1	4	4
CTL	1	4	4
CTL	2	4	4
CTL	2	4	4
CTL	2	4	4
CTL	2	4	4
CTL	2	4	4
CTL	2	4	4
CTL	2	4	4
CTL	2	4	4
CTL	2	4	4
CTL	2	4	4
CTL	3	4	4
CTL	3	4	4
CTL	3	4	4
CTL	3	4	4
CTL	3	4	4
CTL	3	4	4
CTL	3	4	4
CTL	3	4	4
CTL	3	4	4
CTL	3	4	4
CTL	4	4	4
CTL	4	4	4
CTL	4	4	4
CTL	4	4	4
CTL	4	4	4
CTL	4	4	4
CTL	4	4	4
CTL	4	4	4
CTL	4	4	4
CTL	4	4	4
CTL	5	4	4
CTL	5	4	4
CTL	5	4	4
CTL	5	4	4
CTL	5	4	4
CTL	5	4	4
CTL	5	4	4
CTL	5	4	4
CTL	5	4	4
CTL	5	4	4
CTL	6	4	4
CTL	6	4	4
CTL	6	4	4
CTL	6	4	4
CTL	6	4	4
CTL	6	4	4
CTL	6	4	4
CTL	6	4	4
CTL	6	4	4
CTL	6	4	4
CTL	7	4	4
CTL	7	4	4
CTL	7	4	4
CTL	7	4	4
CTL	7	4	4
CTL	7	4	4
CTL	7	4	4
CTL	7	4	4
CTL	7	4	4
CTL	7	4	4
CTL	8	4	4
CTL	8	4	4
CTL	8	4	4
CTL	8	4	4
CTL	8	4	4
CTL	8	4	4
CTL	8	4	4
CTL	8	4	4
CTL	8	4	4
CTL	8	4	4
CTL	9	4	1
CTL	9	4	4
CTL	9	4	4
CTL	9	4	4
CTL	9	4	4
CTL	9	4	4
CTL	9	4	4
CTL	9	4	4
CTL	9	4	4
CTL	9	4	4
CTL	10	4	4
CTL	10	4	4
CTL	10	4	4
CTL	10	4	4
CTL	10	4	4
CTL	10	4	4
CTL	10	4	4
CTL	10	4	4
CTL	10	4	4
CTL	10	4	4
LC	1	4	1
LC	1	4	1
LC	1	4	2
LC	1	4	2
LC	1	4	2
LC	1	4	2
LC	1	4	2
LC	1	4	2
LC	1	4	3
LC	1	4	3
LC	2	4	1
LC	2	4	1
LC	2	4	1
LC	2	4	2
LC	2	4	2
LC	2	4	2
LC	2	4	3
LC	2	4	3
LC	2	4	4
LC	3	4	1
LC	3	4	2
LC	3	4	2
LC	3	4	3
LC	3	4	3
LC	3	4	4
LC	3	4	4
LC	3	4	4
LC	3	4	4
LC	3	4	4
LC	4	4	1
LC	4	4	2
LC	4	4	2
LC	4	4	2
LC	4	4	2
LC	4	4	2
LC	4	4	2
LC	4	4	3
LC	4	4	3
LC	4	4	3
LC	5	4	1
LC	5	4	2
LC	5	4	2
LC	5	4	2
LC	5	4	3
LC	5	4	4
LC	5	4	4
LC	5	4	4
LC	6	4	1
LC	6	4	1
LC	6	4	2
LC	6	4	2
LC	6	4	2
LC	6	4	2
LC	6	4	2
LC	6	4	3
LC	6	4	3
LC	6	4	4
LC	7	4	1
LC	7	4	1
LC	7	4	2
LC	7	4	2
LC	7	4	2
LC	7	4	2
LC	7	4	4
LC	7	4	4
LC	7	4	4
LC	7	4	4
LC	8	4	1
LC	8	4	1
LC	8	4	1
LC	8	4	1
LC	8	4	1
LC	8	4	2
LC	8	4	2
LC	8	4	2
LC	8	4	3
LC	8	4	4
LC	9	4	1
LC	9	4	1
LC	9	4	1
LC	9	4	2
LC	9	4	2
LC	9	4	2
LC	9	4	3
LC	9	4	3
LC	9	4	3
LC	9	4	4
LC	10	4	1
LC	10	4	1
LC	10	4	1
LC	10	4	1
LC	10	4	1
LC	10	4	1
LC	10	4	1
LC	10	4	3
LC	10	4	3
RC120	1	4	1
RC120	1	4	2
RC120	1	4	3
RC120	1	4	4
RC120	1	4	4
RC120	1	4	4
RC120	1	4	4
RC120	2	4	1
RC120	2	4	4
RC120	2	4	4
RC120	2	4	4
RC120	2	4	4
RC120	2	4	4
RC120	2	4	4
RC120	2	4	4
RC120	2	4	4
RC120	2	4	4
RC120	3	4	1
RC120	3	4	3
RC120	3	4	4
RC120	3	4	4
RC120	3	4	4
RC120	3	4	4
RC120	3	4	4
RC120	3	4	4
RC120	4	4	3
RC120	4	4	4
RC120	4	4	4
RC120	4	4	4
RC120	4	4	4
RC120	4	4	4
RC120	4	4	4
RC120	4	4	4
RC120	4	4	4
RC120	5	4	3
RC120	5	4	3
RC120	5	4	4
RC120	5	4	4
RC120	5	4	4
RC120	5	4	4
RC120	5	4	4
RC120	5	4	4
RC120	5	4	4
RC120	5	4	4
RC120	6	4	4
RC120	6	4	4
RC120	6	4	4
RC120	6	4	4
RC120	6	4	4
RC120	6	4	4
RC120	6	4	4
RC120	7	4	4
RC120	7	4	4
RC120	7	4	4
RC120	7	4	4
RC120	7	4	4
RC120	7	4	4
RC120	7	4	4
RC120	7	4	4
RC120	7	4	4
RC120	7	4	4
RC120	8	4	3
RC120	8	4	4
RC120	8	4	4
RC120	8	4	4
RC120	8	4	4
RC120	8	4	4
RC120	8	4	4
RC120	8	4	4
RC120	8	4	4
RC120	8	4	4
RC120	9	4	4
RC120	9	4	4
RC120	9	4	4
RC120	9	4	4
RC120	9	4	4
RC120	9	4	4
RC120	9	4	4
RC120	9	4	4
RC120	9	4	4
RC120	10	4	3
RC120	10	4	4
RC120	10	4	4
RC120	10	4	4
RC120	10	4	4
RC120	10	4	4
RC120	10	4	4
RC120	10	4	4
RC15	1	4	1
RC15	1	4	3
RC15	1	4	3
RC15	1	4	3
RC15	1	4	4
RC15	1	4	4
RC15	1	4	4
RC15	1	4	4
RC15	1	4	4
RC15	1	4	4
RC15	2	4	1
RC15	2	4	1
RC15	2	4	3
RC15	2	4	3
RC15	2	4	4
RC15	2	4	4
RC15	2	4	4
RC15	2	4	4
RC15	2	4	4
RC15	2	4	4
RC15	3	4	2
RC15	3	4	3
RC15	3	4	3
RC15	3	4	4
RC15	3	4	4
RC15	3	4	4
RC15	3	4	4
RC15	3	4	4
RC15	3	4	4
RC15	3	4	4
RC15	4	4	1
RC15	4	4	1
RC15	4	4	3
RC15	4	4	4
RC15	4	4	4
RC15	4	4	4
RC15	4	4	4
RC15	5	4	1
RC15	5	4	3
RC15	5	4	3
RC15	5	4	4
RC15	5	4	4
RC15	5	4	4
RC15	5	4	4
RC15	5	4	4
RC15	5	4	4
RC15	5	4	4
RC15	6	4	1
RC15	6	4	1
RC15	6	4	2
RC15	6	4	3
RC15	6	4	3
RC15	6	4	4
RC15	6	4	4
RC15	6	4	4
RC15	6	4	4
RC15	7	4	4
RC15	7	4	4
RC15	7	4	4
RC15	7	4	4
RC15	7	4	4
RC15	7	4	4
RC15	7	4	4
RC15	8	4	1
RC15	8	4	3
RC15	8	4	4
RC15	8	4	4
RC15	8	4	4
RC15	8	4	4
RC15	8	4	4
RC15	8	4	4
RC15	8	4	4
RC15	8	4	4
RC15	9	4	2
RC15	9	4	3
RC15	9	4	4
RC15	9	4	4
RC15	9	4	4
RC15	9	4	4
RC15	9	4	4
RC15	9	4	4
RC15	10	4	1
RC15	10	4	2
RC15	10	4	3
RC15	10	4	3
RC15	10	4	4
RC15	10	4	4
RC15	10	4	4
RC15	10	4	4
RC15	10	4	4
RC15	10	4	4

### Sheet: CCRT
Treatment	Cycle	CCRT (min)		Data from El Saadi et al. Warm periods in repeated cold exposures protect Drosophila against ionoregulatory collapse, chilling injury, and reproductive deficits
RC15	1	11.72
RC15	1	26.48		Notes:
RC15	1	29.15		Treatment: The cold exposure treatment group. CTL = Control, RC1205 = Repeated cold with 15 min breaks, RC12020 = Repeated cold with 120 min breaks, LC = Long cold (no breaks)
RC15	1	22.02		Cycle: The experimental cycle at which chill coma recovery time (CCRT) was measured. Note that the LC group did not experience cycles, so for this group cycle 5 (End) represents the end of their constant 25 h cold exposure.
RC15	1	22.23		CCRT (min): The chill coma recover time (in minutes) measured upon rewarming. CCRT was defined as the time required for flies to stand upright on all 6 legs.
RC15	1	26.73
RC15	1	22.37
RC15	1	26.1
RC15	1	24.9
RC15	1	14.87
RC15	1	25.15
RC15	1	18.65
RC15	1	18.52
RC15	1	16.33
RC15	1	22.47
RC15	1	26.97
RC15	1	15.53
RC15	1	24.6
RC120	1	25.23
RC120	1	14.83
RC120	1	22.12
RC120	1	16.42
RC120	1	13.03
RC120	1	15.13
RC120	1	30.42
RC120	1	23.78
RC120	1	22.42
RC120	1	24.38
RC120	1	32.87
RC120	1	27.63
RC120	1	21.55
RC120	1	24.8
RC120	1	37.33
RC120	1	33.07
RC120	1	26.02
RC120	1	17.78
RC120	1	21.08
RC15	2	37.22
RC15	2	31.65
RC15	2	28.7
RC15	2	24.67
RC15	2	36.22
RC15	2	23.75
RC15	2	32.15
RC15	2	29.17
RC15	2	31.88
RC15	2	32.13
RC15	2	24.08
RC15	2	28.95
RC15	2	24.1
RC15	2	24.1
RC15	2	26.17
RC15	2	33.33
RC15	2	31.33
RC15	2	28.22
RC120	2	17.2
RC120	2	18.9
RC120	2	18.13
RC120	2	27.02
RC120	2	22.2
RC120	2	21.93
RC120	2	19.77
RC120	2	22.03
RC120	2	23.9
RC120	2	17.3
RC120	2	16.8
RC120	2	19.13
RC120	2	19.33
RC120	2	19.43
RC120	2	19.77
RC120	2	23.57
RC120	2	20.2
RC120	2	22.33
RC120	2	24.9
RC15	3	35
RC15	3	28.15
RC15	3	38.27
RC15	3	33.07
RC15	3	30.38
RC15	3	28.5
RC15	3	31.33
RC15	3	30.38
RC15	3	27.9
RC15	3	35.72
RC15	3	31.08
RC15	3	36.38
RC15	3	35.92
RC15	3	32.75
RC15	3	37.03
RC15	3	34.57
RC15	3	33.4
RC15	3	31.83
RC120	3	27.3
RC120	3	24.43
RC120	3	30.58
RC120	3	20.53
RC120	3	20.58
RC120	3	20.32
RC120	3	21.68
RC120	3	25.63
RC120	3	20.3
RC120	3	32.55
RC120	3	23.25
RC120	3	20.87
RC120	3	21.88
RC120	3	22.88
RC120	3	26.68
RC120	3	27
RC120	3	20.05
RC15	4	46.03
RC15	4	52.8
RC15	4	42.35
RC15	4	41.15
RC15	4	42.12
RC15	4	42.13
RC15	4	39.5
RC15	4	37.07
RC15	4	39.95
RC15	4	49.13
RC15	4	53.62
RC15	4	50.3
RC15	4	41.95
RC15	4	44.7
RC15	4	36.93
RC15	4	36.73
RC15	4	44
RC120	4	19.3
RC120	4	19.5
RC120	4	20.82
RC120	4	17.03
RC120	4	14.93
RC120	4	13.67
RC120	4	14.33
RC120	4	18.5
RC120	4	19.82
RC120	4	16.17
RC120	4	39.92
RC120	4	18.97
RC120	4	26.13
RC15	5 (End)	39.57
RC15	5 (End)	43.5
RC15	5 (End)	47.5
RC15	5 (End)	49.82
RC15	5 (End)	40.52
RC15	5 (End)	39.95
RC15	5 (End)	48.7
RC15	5 (End)	49.67
RC15	5 (End)	67.17
RC15	5 (End)	53.32
RC15	5 (End)	45.78
RC15	5 (End)	56.05
RC15	5 (End)	49.45
RC15	5 (End)	46.17
RC15	5 (End)	62.58
RC120	5 (End)	15.73
RC120	5 (End)	19.05
RC120	5 (End)	25.9
RC120	5 (End)	28.65
RC120	5 (End)	17.18
RC120	5 (End)	33.68
RC120	5 (End)	29.62
RC120	5 (End)	42.67
RC120	5 (End)	15.5
RC120	5 (End)	57.52
RC120	5 (End)	16.97
RC120	5 (End)	18.75
RC120	5 (End)	30.82
RC120	5 (End)	28.88
RC120	5 (End)	22.8
RC120	5 (End)	22.85
RC120	5 (End)	26.92
RC120	5 (End)	25.5
LC	5 (End)	73.72
LC	5 (End)	45.58
LC	5 (End)	76.62
LC	5 (End)	54.48
LC	5 (End)	75.03
LC	5 (End)	67.95
LC	5 (End)	76.83
LC	5 (End)	54.98
LC	5 (End)	56.48
LC	5 (End)	54.25
LC	5 (End)	81.37
LC	5 (End)	66.35
LC	5 (End)	52.67
LC	5 (End)	57.47
LC	5 (End)	60.87
LC	5 (End)	36.5
LC	5 (End)	58.1

### Sheet: Hemolymph ions
Treatment	Potassium (mM)		Data from El Saadi et al. Warm periods in repeated cold exposures protect Drosophila against ionoregulatory collapse, chilling injury, and reproductive deficits
CTL	12.8142
CTL	7.21552		Notes:
CTL	10.5567		Treatment: The cold exposure treatment group. CTL = Control, RC15 = Repeated cold with 15 min breaks, RC120 = Repeated cold with 120 min breaks, LC = Long cold (no breaks)
CTL	10.4618		Potassium: The concentration of K+ measured in the hemolymph. See manuscript text for details of experimental design.
CTL	9.55855
CTL	6.07832
CTL	9.95548
CTL	8.95206
CTL	11.0765
CTL	8.99498
CTL	6.46861
CTL	16.9137
CTL	18.0243
CTL	12.4042
CTL	25.0501
CTL	9.54993
CTL	12.4058
LC	38.3693
LC	50.2777
LC	26.8782
LC	114.062
LC	75.1153
LC	20.5176
LC	27.1507
LC	22.1934
LC	44.6987
LC	97.7548
LC	42.2653
LC	25.349
LC	40.359
LC	18.451
LC	20.4677
LC	23.7005
RC120	16.5883
RC120	8.88324
RC120	25.6026
RC120	12.864
RC120	13.5611
RC120	13.1495
RC120	9.30833
RC120	14.1807
RC120	20.2662
RC120	17.7436
RC120	11.5086
RC120	18.9621
RC120	13.8413
RC120	14.3402
RC120	14.0676
RC120	18.8826
RC120	13.8427
RC15	14.6999
RC15	13.2476
RC15	12.4412
RC15	50.855
RC15	15.3773
RC15	38.9455
RC15	13.2522
RC15	12.0483
RC15	16.2262
RC15	15.4759
RC15	17.9654
RC15	24.8335
RC15	14.6019
RC15	14.8456
RC15	13.5112
RC15	20.6571
RC15	17.2459
RC15	15.3993
RC15	12.166
RC15	17.054

### Sheet: Total Fecundity
Treatment	Fly	Male Offspring	Female Offspring	Total Offspring	Intrinsic R		Data from El Saadi et al. Warm periods in repeated cold exposures protect Drosophila against ionoregulatory collapse, chilling injury, and reproductive deficits
CTL	1	40	44	84	1.22671
CTL	2	47	47	94	1.1329		Notes:
CTL	3	7	24	31	1.89318		Treatment: The cold exposure treatment group. CTL = Control, RC15 = Repeated cold with 15 min breaks, RC120 = Repeated cold with 120 min breaks, LC = Long cold (no breaks)
CTL	4	5	5	10	1.60944		Fly: The treatment group-specific fly id.
CTL	6	8	4	12	0.49846		Male Offspring: A count of the total number of male offspring produced by the fly in the experiment.
CTL	7	4	1	5	-0.067985		Female Offspring: A count of the total number of female offspring produced by the fly in the experiment.
CTL	8	81	80	161	1.39037		Total Offspring: The sum of male and female offspring produced by the fly in the experiment.
CTL	9	58	60	118	1.63935		Intrinsic R: The intrinsic rate of population increase calculated from offspring production of each female fly.
CTL	10	49	47	96	1.33269
CTL	11	82	56	138	1.26099
CTL	13	32	34	66	1.52105
CTL	14	32	33	65	1.41274
CTL	15	0	0	0	0
CTL	16	0	0	0	0
CTL	18	16	13	29	1.00631
CTL	20	0	0	0	0
CTL	22	0	0	0	0
CTL	23	0	0	0	0
CTL	24	0	0	0	0
CTL	25	0	0	0	0
LC	1	0	1	1	-0.84191
LC	2	0	0	0	0
LC	3	0	0	0	0
LC	4	0	0	0	0
LC	5	0	5	5	0.0911608
LC	6	2	0	2	0
LC	7	2	2	4	0.24686
LC	8	0	0	0	0
LC	9	12	3	15	-0.228128
LC	10	0	0	0	0
LC	11	0	0	0	0
LC	12	7	7	14	0.259397
LC	13	0	0	0	0
LC	14	2	6	8	1.34547
LC	15	0	0	0	0
LC	16	0	0	0	0
LC	17	0	0	0	0
LC	18	24	17	41	0.897184
LC	19	0	0	0	0
LC	20	0	0	0	0
LC	21	2	3	5	0.0793301
LC	22	0	0	0	0
LC	23	31	31	62	0.392755
LC	24	11	22	33	0.667809
LC	25	0	0	0	0
RC15	1	0	1	1	-0.0862219
RC15	2	59	58	117	1.12058
RC15	3	6	9	15	0.512276
RC15	4	25	15	40	0.797044
RC15	5	78	60	138	1.17241
RC15	6	67	61	128	1.27978
RC15	7	27	22	49	0.820789
RC15	9	64	46	110	1.2308
RC15	10	0	0	0	0
RC15	11	67	59	126	1.13651
RC15	12	51	36	87	0.915481
RC15	13	0	0	0	0
RC15	14	2	6	8	0.919549
RC15	15	48	39	87	0.946891
RC15	16	39	34	73	0.875127
RC15	17	0	0	0	0
RC15	18	1	5	6	0.607327
RC15	19	1	5	6	0.664801
RC15	20	20	25	45	0.774116
RC15	21	47	53	100	1.1016
RC15	22	0	0	0	0
RC15	23	0	0	0	0
RC15	24	11	12	23	0.684583
RC15	25	3	0	3	0
RC120	1	62	53	115	1.19637
RC120	2	44	33	77	0.919187
RC120	3	53	54	107	1.25356
RC120	4	19	20	39	1.09836
RC120	5	24	28	52	1.1048
RC120	6	37	34	71	1.00508
RC120	7	66	52	118	1.1483
RC120	8	2	8	10	0.678949
RC120	9	0	0	0	0
RC120	10	18	6	24	0.588288
RC120	11	0	0	0	0
RC120	12	0	0	0	0
RC120	13	45	37	82	1.48937
RC120	14	43	44	87	1.28903
RC120	15	53	67	120	1.33743
RC120	16	8	8	16	0.543159
RC120	17	67	59	126	1.25959
RC120	18	4	11	15	1.13487
RC120	19	33	22	55	1.24166
RC120	20	11	10	21	1.13
RC120	21	47	36	83	1.0535
RC120	22	0	0	0	0
RC120	23	4	3	7	0.658191
RC120	25	32	35	67	1.164

### Sheet: Cumulative Fecundity by day
Treatment	Fly	Day	Eclosions	Cumulative eclosions			Data from El Saadi et al. Warm periods in repeated cold exposures protect Drosophila against ionoregulatory collapse, chilling injury, and reproductive deficits
CTL	1	1	0	0
CTL	2	1	10	10			Note: Flies that produced zero offspring throughout the entire experiment have been removed. See Total Fecundity dataset.
CTL	3	1	11	11
CTL	4	1	10	10			Notes:
CTL	6	1	0	0			Treatment: The cold exposure treatment group. CTL = Control, RC15 = Repeated cold with 15 min breaks, RC120 = Repeated cold with 120 min breaks, LC = Long cold (no breaks)
CTL	7	1	0	0			Fly: The treatment group-specific fly id.
CTL	8	1	14	14			Day: The day following the cold stress (on which eggs were laid). E.g. Day 1 represents eggs laid in the 24h following removeal from cold stress.
CTL	9	1	33	33			Eclosions: Number of eclosions of flies from eggs laid that day.
CTL	10	1	17	17			Cummulative eclosions: Summed eclosions of offspring from an individual female across days of egg laying.
CTL	11	1	25	25
CTL	13	1	11	11
CTL	14	1	15	15
CTL	18	1	5	5
LC	1	1	0	0
LC	5	1	0	0
LC	6	1	0	0
LC	7	1	4	4
LC	9	1	0	0
LC	12	1	1	1
LC	14	1	8	8
LC	18	1	8	8
LC	21	1	2	2
LC	23	1	0	0
LC	24	1	0	0
RC15	1	1	0	0
RC15	2	1	14	14
RC15	3	1	0	0
RC15	4	1	9	9
RC15	5	1	1	1
RC15	6	1	9	9
RC15	7	1	0	0
RC15	9	1	23	23
RC15	11	1	8	8
RC15	12	1	0	0
RC15	14	1	1	1
RC15	15	1	1	1
RC15	16	1	0	0
RC15	18	1	2	2
RC15	19	1	0	0
RC15	20	1	0	0
RC15	21	1	0	0
RC15	24	1	0	0
RC15	25	1	2	2
RC120	1	1	0	0
RC120	2	1	0	0
RC120	3	1	0	0
RC120	4	1	3	3
RC120	5	1	9	9
RC120	6	1	4	4
RC120	7	1	0	0
RC120	8	1	0	0
RC120	10	1	1	1
RC120	13	1	37	37
RC120	14	1	18	18
RC120	15	1	25	25
RC120	16	1	0	0
RC120	17	1	0	0
RC120	18	1	2	2
RC120	19	1	17	17
RC120	20	1	0	0
RC120	21	1	0	0
RC120	23	1	4	4
RC120	25	1	12	12
CTL	1	2	25	25
CTL	2	2	5	15
CTL	3	2	20	31
CTL	4	2	0	10
CTL	6	2	9	9
CTL	7	2	0	0
CTL	8	2	17	31
CTL	9	2	6	39
CTL	10	2	10	27
CTL	11	2	6	31
CTL	13	2	14	25
CTL	14	2	14	29
CTL	18	2	8	13
LC	1	2	0	0
LC	5	2	5	5
LC	6	2	2	2
LC	7	2	0	4
LC	9	2	15	15
LC	12	2	13	14
LC	14	2	0	8
LC	18	2	18	26
LC	21	2	3	5
LC	23	2	13	13
LC	24	2	22	22
RC15	1	2	0	0
RC15	2	2	3	17
RC15	3	2	0	0
RC15	4	2	3	12
RC15	5	2	19	20
RC15	6	2	17	26
RC15	7	2	8	8
RC15	9	2	1	24
RC15	11	2	6	14
RC15	12	2	3	3
RC15	14	2	7	8
RC15	15	2	7	8
RC15	16	2	6	6
RC15	18	2	1	3
RC15	19	2	5	5
RC15	20	2	2	2
RC15	21	2	6	6
RC15	24	2	10	10
RC15	25	2	1	3
RC120	1	2	21	21
RC120	2	2	6	6
RC120	3	2	20	20
RC120	4	2	4	7
RC120	5	2	2	11
RC120	6	2	6	10
RC120	7	2	25	25
RC120	8	2	0	0
RC120	10	2	7	8
RC120	13	2	3	40
RC120	14	2	4	22
RC120	15	2	6	31
RC120	16	2	0	0
RC120	17	2	22	22
RC120	18	2	10	12
RC120	19	2	0	17
RC120	20	2	18	18
RC120	21	2	16	16
RC120	23	2	1	5
RC120	25	2	12	24
CTL	1	3	33	58
CTL	2	3	36	51
CTL	3	3	0	31
CTL	4	3	0	10
CTL	6	3	3	12
CTL	7	3	1	1
CTL	8	3	60	91
CTL	9	3	37	76
CTL	10	3	34	61
CTL	11	3	35	66
CTL	13	3	31	56
CTL	14	3	12	41
CTL	18	3	16	29
LC	1	3	1	1
LC	5	3	0	5
LC	6	3	0	2
LC	7	3	0	4
LC	9	3	0	15
LC	12	3	0	14
LC	14	3	0	8
LC	18	3	15	41
LC	21	3	0	5
LC	23	3	23	36
LC	24	3	11	33
RC15	1	3	0	0
RC15	2	3	26	43
RC15	3	3	3	3
RC15	4	3	9	21
RC15	5	3	43	63
RC15	6	3	28	54
RC15	7	3	17	25
RC15	9	3	23	47
RC15	11	3	39	53
RC15	12	3	15	18
RC15	14	3	0	8
RC15	15	3	18	26
RC15	16	3	14	20
RC15	18	3	3	6
RC15	19	3	1	6
RC15	20	3	5	7
RC15	21	3	44	50
RC15	24	3	0	10
RC15	25	3	0	3
RC120	1	3	34	55
RC120	2	3	13	19
RC120	3	3	37	57
RC120	4	3	32	39
RC120	5	3	14	25
RC120	6	3	27	37
RC120	7	3	16	41
RC120	8	3	10	10
RC120	10	3	4	12
RC120	13	3	24	64
RC120	14	3	19	41
RC120	15	3	34	65
RC120	16	3	8	8
RC120	17	3	38	60
RC120	18	3	3	15
RC120	19	3	12	29
RC120	20	3	3	21
RC120	21	3	12	28
RC120	23	3	2	7
RC120	25	3	17	41
CTL	1	4	26	84
CTL	2	4	43	94
CTL	3	4	0	31
CTL	4	4	0	10
CTL	6	4	0	12
CTL	7	4	4	5
CTL	8	4	70	161
CTL	9	4	42	118
CTL	10	4	35	96
CTL	11	4	72	138
CTL	13	4	10	66
CTL	14	4	24	65
CTL	18	4	0	29
LC	1	4	0	1
LC	5	4	0	5
LC	6	4	0	2
LC	7	4	0	4
LC	9	4	0	15
LC	12	4	0	14
LC	14	4	0	8
LC	18	4	0	41
LC	21	4	0	5
LC	23	4	26	62
LC	24	4	0	33
RC15	1	4	1	1
RC15	2	4	74	117
RC15	3	4	12	15
RC15	4	4	19	40
RC15	5	4	75	138
RC15	6	4	74	128
RC15	7	4	24	49
RC15	9	4	63	110
RC15	11	4	73	126
RC15	12	4	69	87
RC15	14	4	0	8
RC15	15	4	61	87
RC15	16	4	53	73
RC15	18	4	0	6
RC15	19	4	0	6
RC15	20	4	38	45
RC15	21	4	50	100
RC15	24	4	13	23
RC15	25	4	0	3
RC120	1	4	63	118
RC120	2	4	58	77
RC120	3	4	50	107
RC120	4	4	0	39
RC120	5	4	27	52
RC120	6	4	34	71
RC120	7	4	77	118
RC120	8	4	0	10
RC120	10	4	12	24
RC120	13	4	19	83
RC120	14	4	46	87
RC120	15	4	55	120
RC120	16	4	8	16
RC120	17	4	66	126
RC120	18	4	0	15
RC120	19	4	26	55
RC120	20	4	0	21
RC120	21	4	55	83
RC120	23	4	0	7
RC120	25	4	26	67
